# A major locus controls a biologically active pheromone component in *Heliconius melpomene*

**DOI:** 10.1101/739037

**Authors:** Kelsey J.R.P. Byers, Kathy Darragh, Jamie Musgrove, Diana Abondano Almeida, Sylvia Fernanda Garza, Ian A. Warren, Pasi M. Rastas, Marek Kučka, Yingguang Frank Chan, Richard M. Merrill, Stefan Schulz, W. Owen McMillan, Chris D. Jiggins

## Abstract

Understanding the production, response, and genetics of signals used in mate choice can inform our understanding of the evolution of both intraspecific mate choice and reproductive isolation. Sex pheromones are important for courtship and mate choice in many insects, but we know relatively little of their role in butterflies. The butterfly *Heliconius melpomene* uses a complex blend of wing androconial compounds during courtship. Electroantennography in *H. melpomene* and its close relative *H. cydno* showed that responses to androconial extracts were not species-specific. Females of both species responded equally strongly to extracts of both species, suggesting conservation of peripheral nervous system elements across the two species. Individual blend components provoked little to no response, with the exception of octadecanal, a major component of the *H. melpomene* blend. Supplementing octadecanal on the wings of octadecanal-rich *H. melpomene* males led to an increase in the time until mating, demonstrating the bioactivity of octadecanal in *Heliconius.* Using quantitative trait locus (QTL) mapping, we identified a single locus on chromosome 20 responsible for 41% of the parental species’ difference in octadecanal production. This QTL does not overlap with any of the major wing color or mate choice loci, nor does it overlap with known regions of elevated or reduced *F*_ST_. A set of 16 candidate fatty acid biosynthesis genes lies underneath the QTL. Pheromones in *Heliconius* carry information relevant for mate choice and are under simple genetic control, suggesting they could be important during speciation.
