## Supplemental tables 1-5 for "A major locus controls a biologically active pheromone component in *Heliconius melpomene*"

### Sheet: SI Table 1
SI Table 1: Comparison of Heliconius cydno and H. melpomene wing androconia bouquet. Amounts given are the mean in nanograms across 31 (H. melpomene) and 26 (H. cydno) samples, ± SD. Compounds are only included if found in at least 1/3 of samples for at least one species at levels of at least 1ng. #: compound found in at least 90% of samples of that species. Bold: species differ significantly. do…
Compound	Kovats RI	Classification	# melpomene samples (of 31)	# cydno samples (of 26)	Heliconius melpomene rosina mean (ng) ± SD	Heliconius cydno chioneus mean (ng) ± SD	Heliconius melpomene rosina mean (%) ± SD	Heliconius cydno chioneus mean (%) ± SD	Absolute amounts ratio H. melpomene : H. cydno	t(dof)	dof	p
Dimethyl sulfone	923	Sulfurous	19	10	2.327 ± 2.794	2.066 ± 3.148	0.077 ± 0.088 %	0.139 ± 0.249 %	1.12633	0.32795	50.551	0.7443
cis-linalool oxide	1082	Terpenoid	0	20	absent	3.407 ± 3.985	absent	0.189 ± 0.206 %	0	-4.3595	25	0.000196
Linalyl formate	1098	Terpenoid	0	12	absent	2.079 ± 3.066	absent	0.14 ± 0.223 %	0	-3.4583	25	0.00196
Dihydroactinidiolide	1532	Terpenoid	21	# 25	1.236 ± 1.512	3.02 ± 2.435	0.039 ± 0.047 %	0.17 ± 0.124 %	0.409272	-3.247	40.274	0.002353
Naphthalene	1175	Aromatic	26	9	1.69 ± 1.397	0.752 ± 1.27	0.056 ± 0.047 %	0.055 ± 0.101 %	2.24734	2.6552	54.616	0.01036
Benzoic acid	1168	Aromatic acid	17	0	7.123 ± 9.171	absent	0.232 ± 0.295 %	absent	NA	4.3247	30	0.0001554
Syringaldehyde	1661	Aromatic aldehyde	# 31	# 26	644.064 ± 312.5	463.585 ± 359.782	20.124 ± 8.699 %	24.683 ± 11.656 %	1.38931	2.0018	49.973	0.05075
Benzyl alcohol	1028	Aromatic alcohol	16	0	1.261 ± 1.826	absent	0.04 ± 0.059 %	absent	NA	3.8455	30	0.0005827
Homovanillyl alcohol	1533	Aromatic alcohol	13	9	1.214 ± 2.062	1.081 ± 2.323	0.042 ± 0.074 %	0.052 ± 0.095 %	1.12303	0.2265	50.087	0.8217
3,5-dimethoxy-4-hydroxy-benzyl alcohol	1707	Aromatic alcohol	22	16	4.162 ± 4.238	3.58 ± 5.878	0.127 ± 0.134 %	0.184 ± 0.267 %	1.16257	0.42152	44.505	0.6754
Methyl salicylate	1189	Aromatic ester	19	21	3.348 ± 4.22	2.848 ± 3.073	0.103 ± 0.138 %	0.143 ± 0.143 %	1.17556	0.51564	54.015	0.6082
Benzyl benzoate	1766	Aromatic ester	12	0	1.538 ± 2.609	absent	0.047 ± 0.081 %	absent	NA	3.2821	30	0.002618
Benzyl salicylate	1870	Aromatic ester	15	0	1.955 ± 3.236	absent	0.066 ± 0.126 %	absent	NA	3.3638	30	0.002116
Ethyl-4-hydroxy-3,5-dimethoxybenzoate	2057	Aromatic ester	27	8	35.573 ± 56.607	2.856 ± 5.94	1.147 ± 1.763 %	0.123 ± 0.272 %	12.4555	3.2235	30.786	0.002992
Ethanone, 1,4-hydroxy-3,5-dimethoxyphenyl	1734	Aromatic ketone	24	12	2.981 ± 3.203	1.992 ± 3.742	0.093 ± 0.098 %	0.091 ± 0.163 %	1.49649	1.0606	49.562	0.294
Propenone, 1,4-hydroxy-3,5-dimethoxyphenyl	1828	Aromatic ketone	25	10	3.932 ± 4.629	2.052 ± 4.7	0.124 ± 0.139 %	0.088 ± 0.188 %	1.91618	1.5145	52.997	0.1358
Phenylacetonitrile / benzyl cyanide	1139	Aromatic nitrogenous	0	18	absent	1.813 ± 1.712	absent	0.115 ± 0.118 %	0	-5.4	25	1.329e-05
Methyl-1H-indole acetate	1822	Aromatic nitrogenous	27	1	3.782 ± 3.066	0.013 ± 0.068	0.127 ± 0.107 %	0 ± 0.004 %	290.923	6.8407	30.035	1.359e-07
Methyl-1H-indole carboxylate	1853	Aromatic nitrogenous	22	0	2.098 ± 2.402	absent	0.071 ± 0.088 %	absent	NA	4.8636	30	3.423e-05
Unknown aromatic	1738	Aromatic	21	0	5.46 ± 6.323	absent	0.169 ± 0.186 %	absent	NA	4.8075	30	4.01e-05
Unknown aromatic	1757	Aromatic	18	0	2.626 ± 3.205	absent	0.078 ± 0.093 %	absent	NA	4.5624	30	7.991e-05
C19 nonadecane	1900	Alkane	0	17	absent	1.024 ± 1.331	absent	0.05 ± 0.059 %	0	-3.922	25	0.0006052
C20 icosane	2000	Alkane	2	# 25	0.033 ± 0.128	6.977 ± 4.021	0.001 ± 0.005 %	0.378 ± 0.15 %	0.00472983	-8.802	25.043	3.886e-09
C21 henicosane	2100	Alkane	# 31	# 26	12.447 ± 12.385	1152.641 ± 484.28	0.433 ± 0.488 %	65.347 ± 12.159 %	0.0107987	-12.002	25.027	7.052e-12
C22 docosane	2200	Alkane	1	# 25	0.012 ± 0.651	13.548 ± 9.379	0 ± 0.001 %	0.76 ± 0.441 %	0.00088574	-7.3593	25.002	1.039e-07
C23 tricosane	2300	Alkane	14	# 26	1.146 ± 2.202	62.532 ± 40.747	0.041 ± 0.081 %	3.647 ± 2.171 %	0.0183266	-7.6724	25.122	4.832e-08
C25 pentacosane	2500	Alkane	# 28	22	8.458 ± 8.108	4.568 ± 4.382	0.282 ± 0.271 %	0.26 ± 0.26 %	1.85158	2.3008	47.61	0.02583
C26 hexacosane	2600	Alkane	24	13	8.09 ± 11.282	0.633 ± 0.968	0.256 ± 0.332 %	0.041 ± 0.081 %	12.7804	3.6644	30.526	0.0009343
Hexadecanoic acid	1959	Alkane fatty acid	12	0	2.62 ± 4.068	absent	0.073 ± 0.108 %	absent	NA	3.5857	30	0.001175
Nonanal	1099	Alkane aldehyde	# 31	22	23.729 ± 27.272	2.331 ± 2.326	0.831 ± 1.077 %	0.125 ± 0.112 %	10.1798	4.3497	30.52	0.0001407
Octadecanal	2013	Alkane aldehyde	# 31	11	783.42 ± 368.123	0.569 ± 0.834	24.593 ± 6.614 %	0.036 ± 0.056 %	1376.84	11.84	30	7.79e-13
“Nonadecanal methylbranched”	2055	Alkane aldehyde	22	0	4.504 ± 4.421	absent	0.133 ± 0.119 %	absent	NA	5.6729	30	3.49e-06
Methyloctadecanal	2065	Alkane aldehyde	# 29	0	9.395 ± 5.605	absent	0.288 ± 0.146 %	absent	NA	9.3319	30	2.233e-10
Methyloctadecanal	2072	Alkane aldehyde	# 31	0	7.242 ± 3.853	absent	0.222 ± 0.084 %	absent	NA	10.465	30	1.573e-11
Methyloctadecanal	2078	Alkane aldehyde	# 31	0	29.214 ± 13.017	absent	0.965 ± 0.371 %	absent	NA	12.496	30	2.017e-13
Icosanal	2219	Alkane aldehyde	# 31	7	22.596 ± 10.311	0.432 ± 1.008	0.727 ± 0.259 %	0.025 ± 0.051 %	52.3056	11.901	30.683	4.985e-13
1-octadecanol	2082	Alkane alcohol	# 31	0	345.636 ± 248.267	absent	10.655 ± 5.531 %	absent	NA	7.7514	30	1.197e-08
Methyloctadecanol	2138	Alkane alcohol	# 31	0	12.232 ± 4.538	absent	0.402 ± 0.153 %	absent	NA	15.008	30	1.73e-15
Henicosadiene / octadecenol	2050	Alkene	16	0	4.339 ± 6.158	absent	0.121 ± 0.155 %	absent	NA	3.9237	30	0.0004708
Tricosene	2265	Alkene	0	18	absent	3.112 ± 3.963	absent	0.159 ± 0.188 %	NA	-4.0043	25	0.00049
Tricosene	2276	Alkene	# 31	3	7.215 ± 5.365	0.405 ± 1.19	0.233 ± 0.151 %	0.023 ± 0.074 %	NA	6.8685	33.485	7.111e-08
(Z)-9-octadecenal	1990	Alkene aldehyde	# 30	0	10.938 ± 8.355	absent	0.338 ± 0.217 %	absent	NA	7.2896	30	4.068e-08
(Z)-11-icosenal	2192	Alkene aldehyde	# 31	9	150.687 ± 110.332	3.29 ± 5.646	4.802 ± 3.148 %	0.201 ± 0.414 %	47.7341	7.4266	30.187	2.715e-08
(Z)-13-docosenal	2396	Alkene aldehyde	# 31	2	62.556 ± 44.906	0.276 ± 1.064	1.988 ± 1.239 %	0.013 ± 0.054 %	236.767	7.7193	30.04	1.291e-08
(Z)-16-methyl-9-octadecenol	2092	Alkene alcohol	# 30	0	7.501 ± 4.074	absent	0.228 ± 0.089 %	absent	NA	10.252	30	2.555e-11
(Z)-11-icosenol	2267	Alkene alcohol	# 31	# 26	772.157 ± 301.548	28.174 ± 24.097	24.321 ± 5.451 %	1.687 ± 1.532 %	27.6571	13.685	30.456	1.508e-14
(Z)-13-docosenol	2464	Alkene alcohol	# 31	1	54.766 ± 43.098	0.037 ± 0.189	1.759 ± 1.21 %	0.001 ± 0.008 %	1553.23	7.0703	30.001	7.332e-08
Unknown hydrocarbon	1541	Hydrocarbon	# 29	13	6.773 ± 4.102	2.999 ± 4.233	0.248 ± 0.198 %	0.25 ± 0.409 %	2.27194	3.4002	52.66	0.001292
Unknown hydrocarbon	1551	Hydrocarbon	23	23	2.592 ± 2.042	2.604 ± 2.454	0.092 ± 0.091 %	0.162 ± 0.145 %	0.974969	-0.019492	48.756	0.9845
Unknown hydrocarbon	1561	Hydrocarbon	15	8	1.232 ± 1.516	0.732 ± 1.416	0.044 ± 0.058 %	0.06 ± 0.13 %	1.56612	1.2851	54.326	0.2042
Unknown hydrocarbon	1753	Hydrocarbon	27	18	3.359 ± 2.052	2.39 ± 2.566	0.12 ± 0.088 %	0.187 ± 0.266 %	1.35957	1.5535	47.595	0.1269
Unknown hydrocarbon	1763	Hydrocarbon	17	16	0.65 ± 0.8	1.105 ± 1.411	0.023 ± 0.031 %	0.087 ± 0.125 %	0.596041	-1.4592	38.015	0.1527
Unknown hydrocarbon	1962	Hydrocarbon	15	13	1.097 ± 1.603	1.007 ± 1.87	0.044 ± 0.08 %	0.078 ± 0.18 %	1.0309	0.1952	49.61	0.8481
Alkene/alcohol	2127	Hydrocarbon	# 31	0	26.351 ± 12.861	absent	0.837 ± 0.311 %	absent	NA	11.407	30	1.957e-12
Unknown alcohol	2319	Unknown alcohol	16	0	1.305 ± 2.919	absent	0.043 ± 0.108 %	absent	NA	2.4888	30	0.01859
Unknown amide	2348	Unknown amide	18	9	6.142 ± 8.971	3.715 ± 7.313	0.205 ± 0.287 %	0.176 ± 0.409 %	1.66301	1.1249	54.966	0.2655
Unknown	1915	Unknown	19	11	1.351 ± 1.734	0.52 ± 0.756	0.044 ± 0.053 %	0.039 ± 0.061 %	2.31276	2.4093	42.509	0.02039
Unknown	1929	Unknown	25	0	1.952 ± 1.658	absent	0.057 ± 0.041 %	absent	NA	6.5535	30	3.002e-07
Unknown	2057	Unknown	18	6	4.048 ± 4.987	0.636 ± 0.979	0.127 ± 0.159 %	0.018 ± 0.045 %	11.2159	4.0227	32.739	0.0003187
Unknown, potentially methyloctadecanal	2132	Unknown	# 31	0	49.634 ± 21.857	absent	1.632 ± 0.684 %	absent	NA	12.644	30	1.496e-13

### Sheet: SI Table 2
SI Table 2: Wing region specificity of Heliconius cydno androconial compounds. Amounts given are the mean across eight samples ± SD. Numbers in parentheses after compound amounts indicate the number of samples the compound was found in. Bold: wing regions differ significantly. NA: post-hoc test not conducted as original linear model not significant.
Compound	Kovats RI	Classification	Hindwing androconia ng/mm2	Forewing overlap region ng/mm2	Remainder of hindwing ng/mm2	Remainder of forewing ng/mm2	Chisq (df = 3)	p	Post-hoc p: androconia : forewing overlap	Post-hoc p: androconia : hindwing remainder	Post-hoc p: andronica : forewing remainder	Post-hoc p: forewing overlap : hindwing remainder	Post-hoc p: forewing overlap : forewing remainder	Post-hoc p: hindwing remainder : forewing remainder
Dimethyl sulfone	923	Sulfurous	0.010 ± 0.020 (2)	0.014 ± 0.028 (2)	0.007 ± 0.008 (4)	0.016 ± 0.028 (4)	2.4781	0.4793	NA	NA	NA	NA	NA	NA
cis-linalool oxide	1082	Terpenoid	0.037 ± 0.043 (6)	absent (0)	absent (0)	absent (0)	20.361	0.0001428	0.012	0.012	0.012	1	1	1
Linalyl formate	1098	Terpenoid	0.024 ± 0.030 (4)	absent (0)	absent (0)	absent (0)	17.217	0.0006376	0.0221	0.0221	0.0221	1	1	1
Dihydroactinidiolide	1532	Terpenoid	0.028 ± 0.018 (7)	absent (0)	absent (0)	absent (0)	65.871	3.267e-14	< 0.0001	< 0.0001	< 0.0001	1	1	1
Syringaldehyde	1661	Aromatic aldehyde	6.527 ± 3.211 (8)	1.424 ± 1.034 (8)	0.044 ± 0.043 (5)	0.004 ± 0.010 (1)	110.1	< 2.2e-16	< 0.0001	< 0.0001	< 0.0001	0.3055	0.2824	0.9999
Homovanillyl alcohol	1533	Aromatic alcohol	0.019 ± 0.027 (5)	0.146 ± 0.102 (7)	0.328 ± 0.734 (8)	0.772 ± 0.477 (8)	15.267	0.001602	0.9387	0.5127	0.0129	0.8413	0.045	0.2156
3,5-dimethoxy-4-hydroxy-benzyl alcohol	1707	Aromatic alcohol	0.025 ± 0.044 (4)	absent (0)	absent (0)	absent (0)	8.5845	0.03536	0.1456	0.1456	0.1456	1	1	1
Methyl salicylate	1189	Aromatic ester	0.045 ± 0.027 (7)	0.028 ± 0.031 (5)	0.017 ± 0.015 (6)	0.019 ± 0.021 (6)	11.062	0.0114	0.3798	0.0535	0.0705	0.6837	0.762	0.9991
Ethanone, 1,4-hydroxy-3,5-dimethoxyphenyl	1734	Aromatic ketone	0.041 ± 0.041 (5)	absent (0)	absent (0)	absent (0)	28.096	3.467e-06	0.003	0.003	0.003	1	1	1
Propenone, 1,4-hydroxy-3,5-dimethoxyphenyl	1828	Aromatic ketone	0.040 ± 0.057 (4)	absent (0)	absent (0)	absent (0)	13.212	0.0042	0.0512	0.0512	0.0512	1	1	1
Phenylacetonitrile / benzyl cyanide	1139	Aromatic nitrogenous	0.013 ± 0.013 (5)	absent (0)	absent (0)	absent (0)	27.708	4.183e-06	0.0032	0.0032	0.0032	1	1	1
C20 icosane	2000	Alkane	0.070 ± 0.039 (7)	0.028 ± 0.024 (6)	0.036 ± 0.025 (7)	0.008 ± 0.018 (3)	32.137	0.0114	0.0099	0.0497	0.0002	0.8802	0.3685	0.108
C21 henicosane	2100	Alkane	11.156 ± 4.659 (8)	10.147 ± 2.067 (8)	8.372 ± 3.211 (8)	1.689 ± 2.685 (8)	45.761	6.376e-10	0.9272	0.3546	0.0001	0.7074	0.0002	0.003
C22 docosane	2200	Alkane	0.103 ± 0.096 (7)	0.092 ± 0.049 (8)	0.053 ± 0.023 (8)	0.003 ± 0.005 (4)	27.285	5.13e-06	0.9642	0.1569	0.0013	0.3371	0.0039	0.1536
C23 tricosane	2300	Alkane	0.452 ± 0.342 (8)	0.431 ± 0.260 (8)	0.262 ± 0.061 (8)	0.051 ± 0.064 (7)	24.726	1.762e-05	0.9963	0.24	0.0027	0.3342	0.0044	0.1702
C25 pentacosane	2500	Alkane	0.038 ± 0.038 (6)	0.029 ± 0.030 (5)	0.027 ± 0.033 (7)	0.006 ± 0.011 (3)	7.0909	0.06906	NA	NA	NA	NA	NA	NA
Nonanal	1099	Alkane aldehyde	0.028 ± 0.024 (5)	0.036 ± 0.024 (6)	0.053 ± 0.008 (8)	0.057 ± 0.023 (8)	12.294	0.006442	0.8642	0.0976	0.0484	0.3604	0.2102	0.9848
Tricosene	2276	Alkene	0.044 ± 0.044 (6)	0.085 ± 0.092 (6)	0.119 ± 0.073 (8)	0.043 ± 0.116 (2)	5.6129	0.132	NA	NA	NA	NA	NA	NA
(Z)-11-icosenal	2192	Alkene aldehyde	0.051 ± 0.056 (6)	0.018 ± 0.024 (4)	absent (0)	absent (0)	22.379	5.439e-05	0.0945	0.005	0.005	0.5359	0.5359	1
(Z)-11-icosenol	2267	Alkene alcohol	0.375 ± 0.166 (8)	0.041 ± 0.038 (5)	absent (0)	absent (0)	138	< 2.2e-16	< 0.0001	< 0.0001	< 0.0001	0.7419	0.7419	1
Unknown hydrocarbon	1551	Hydrocarbon	0.025 ± 0.018 (7)	0.024 ± 0.028 (5)	0.014 ± 0.013 (5)	0.015 ± 0.017 (6)	3.7928	0.2847	NA	NA	NA	NA	NA	NA
Unknown hydrocarbon	1753	Hydrocarbon	0.013 ± 0.018 (3)	0.022 ± 0.020 (6)	0.012 ± 0.010 (6)	0.009 ± 0.009 (5)	6.9757	0.07268	NA	NA	NA	NA	NA	NA
Unknown hydrocarbon	1962	Hydrocarbon	0.002 ± 0.007 (1)	0.006 ± 0.011 (2)	0.001 ± 0.004 (1)	0.003 ± 0.004 (4)	2.7353	0.4343	NA	NA	NA	NA	NA	NA
Unknown amide	2348	Unknown amide	0.086 ± 0.082 (7)	0.063 ± 0.055 (7)	0.024 ± 0.021 (8)	0.069 ± 0.116 (5)	3.9398	0.268	NA	NA	NA	NA	NA	NA
Unknown	2057	Unknown	0.009 ± 0.012 (4)	absent (0)	absent (0)	absent (0)	13.809	0.003177	0.045	0.045	0.045	1	1	1

### Sheet: SI Table 3
Stimset	Species	Sex	Stimulus 1	Stimulus 2	df	t ratio	p
species comparisons	H. melpomene	F	Mnat	DCM+IS	63	-2.785	0.1174
species comparisons	H. melpomene	F	Cnat	DCM+IS	63	4.59	0.0005
species comparisons	H. cydno	F	Mnat	DCM+IS	63	-5.066	0.0001
species comparisons	H. cydno	F	Cnat	DCM+IS	63	7.863	< 0.0001
species comparisons	H. melpomene	M	Mnat	DCM+IS	28	-4.837	0.001
species comparisons	H. melpomene	M	Cnat	DCM+IS	28	5.526	0.0002
species comparisons	H. cydno	M	Mnat	DCM+IS	28	-3.227	0.0551
species comparisons	H. cydno	M	Cnat	DCM+IS	28	2.105	0.4359
species comparisons	H. melpomene	F	Mnat	Cnat	63	1.806	0.6187
species comparisons	H. cydno	F	Mnat	Cnat	63	2.797	0.1142
species comparisons	H. melpomene	M	Mnat	Cnat	28	0.689	0.9967
species comparisons	H. cydno	M	Mnat	Cnat	28	-1.122	0.9464
species comparisons	H. melpomene	F	Mnat	Msyn	63	-2.799	0.1138
synthetics	H. melpomene	F	Mnat	Msyn	120	1.373	0.9763
species comparisons	H. melpomene	M	Mnat	Msyn	28	-1.338	0.8764
synthetics	H. melpomene	M	Mnat	Msyn	47.9	0.845	0.9997
species comparisons	H. cydno	F	Cnat	Csyn	63	7.533	< 0.0001
synthetics	H. cydno	F	Cnat	Csyn	108	4.022	0.0067
species comparisons	H. cydno	M	Cnat	Csyn	28	1.045	0.9628
synthetics	H. cydno	M	Cnat	Csyn	47.7	5.225	0.0003
species comparisons	H. melpomene	F	Msyn	hexane	63	-4.952	0.0002
synthetics	H. melpomene	F	Msyn	hexane	120	-3.355	0.0538
species comparisons	H. melpomene	M	Msyn	hexane	28	-5.666	0.0001
synthetics	H. melpomene	M	Msyn	hexane	47.9	-2.1	0.6629
species comparisons	H. cydno	F	Csyn	hexane	63	-0.217	1
synthetics	H. cydno	F	Csyn	hexane	108	1.371	0.9764
species comparisons	H. cydno	M	Csyn	hexane	28.1	0.594	0.9987
synthetics	H. cydno	M	Csyn	hexane	47.9	1.198	0.9912
synthetics	H. melpomene	F	P1	DCM+IS	120	0.024	1
synthetics	H. melpomene	F	P1	hexane	120	0.68	1
synthetics	H. melpomene	F	P2	hexane	120	-6.893	< 0.0001
synthetics	H. melpomene	F	P3	hexane	120	-0.086	1
synthetics	H. melpomene	F	P4	hexane	120	-0.581	1
synthetics	H. melpomene	F	P5	hexane	120	-0.604	1
synthetics	H. melpomene	F	P6	hexane	120	-0.774	0.9999
synthetics	H. melpomene	F	P7	hexane	120	-0.528	1
synthetics	H. cydno	F	P1	DCM+IS	48	-0.929	0.9991
synthetics	H. cydno	F	P1	hexane	48	0.163	1
synthetics	H. cydno	F	P2	hexane	48	-1.357	0.9756
synthetics	H. cydno	F	P3	hexane	48	0.465	1
synthetics	H. cydno	F	P4	hexane	48	-0.217	1
synthetics	H. cydno	F	P5	hexane	47.9	1.094	0.996
synthetics	H. cydno	F	P6	hexane	48	0.767	0.9999
synthetics	H. cydno	F	P7	hexane	48	0.375	1
synthetics	H. melpomene	M	P1	DCM+IS	108	0.199	1
synthetics	H. melpomene	M	P1	hexane	108	1.089	0.9968
synthetics	H. melpomene	M	P2	hexane	108	-3.405	0.0476
synthetics	H. melpomene	M	P3	hexane	108	0.052	1
synthetics	H. melpomene	M	P4	hexane	108	0.664	1
synthetics	H. melpomene	M	P5	hexane	108	0.875	0.9996
synthetics	H. melpomene	M	P6	hexane	108	1.604	0.925
synthetics	H. melpomene	M	P7	hexane	108	0.836	0.9998
synthetics	H. cydno	M	P1	DCM+IS	47.9	-1.143	0.9941
synthetics	H. cydno	M	P1	hexane	48	-0.527	1
synthetics	H. cydno	M	P2	hexane	47.8	-2.99	0.1606
synthetics	H. cydno	M	P3	hexane	47.9	-1.069	0.9968
synthetics	H. cydno	M	P4	hexane	47.9	-2.064	0.6869
synthetics	H. cydno	M	P5	hexane	47.9	-0.394	1
synthetics	H. cydno	M	P6	hexane	47.8	-0.956	0.9989
synthetics	H. cydno	M	P7	hexane	47.8	-0.655	1

### Sheet: SI Table 4
Table S3: Short-term adaptation to different stimuli in H. melpomene and H. cydno males and females. t1, t2, and t3: first, second, and third members of a stimulus triplet. dof: degrees of freedom. P1-P7: as in the main text and Figure 4.
Stimset	Stim sort order	Stimulus	Species	Sex	dof, t2-t1	t(dof), t2-t1	p, t2-t1	dof, t3-t2	t(dof), t3-t2	p, t3-t2	dof, t3-t1	t(dof), t3-t1	p, t3-t1	if significant, direction of difference between t2 and t1	if significant, direction of difference between t3 and t2	if significant, direction of difference between t3 and t1
species comparisons	1	air	H. cydno	F	147	-1.0808	0.2816	147	-0.30817	0.7584	145	-1.2474	0.2142	NA	NA	NA
species comparisons	1	air	H. cydno	M	72	0.039362	0.9687	72	1.2788	0.2051	72	1.1985	0.2346	NA	NA	NA
species comparisons	1	air	H. melpomene	F	146	-0.85923	0.3916	143	-1.5744	0.1176	146	-2.2854	0.02373	NA	NA	negative
species comparisons	1	air	H. melpomene	M	73	0.64841	0.5188	73	0.08953	0.9289	72	0.55838	0.5783	NA	NA	NA
synthetics	1.5	air	H. cydno	F	100	0.34444	0.7312	99	-0.80026	0.4255	99	-0.56499	0.5734	NA	NA	NA
synthetics	1.5	air	H. cydno	M	46	0.9604	0.3419	47	-1.69	0.09764	48	-1.0235	0.3112	NA	(negative)	NA
synthetics	1.5	air	H. melpomene	F	108	0.8742	0.384	109	-0.8476	0.3985	108	-0.32625	0.7449	NA	NA	NA
synthetics	1.5	air	H. melpomene	M	46	-0.76524	0.448	44	-0.5779	0.5663	44	-0.88098	0.3831	NA	NA	NA
species comparisons	2	DCM	H. cydno	F	146	-2.3907	0.01809	145	-0.72789	0.4679	147	-2.6402	0.00918	negative	NA	negative
species comparisons	2	DCM	H. cydno	M	70	0.41846	0.6769	71	1.2294	0.223	73	2.4305	0.01754	NA	NA	positive
species comparisons	2	DCM	H. melpomene	F	147	-0.41518	0.6786	143	-0.36783	0.7135	143	-1.2075	0.2293	NA	NA	NA
species comparisons	2	DCM	H. melpomene	M	71	2.3731	0.02035	72	2.0742	0.04164	72	3.7484	0.0003564	positive	positive	positive
synthetics	2.5	DCM	H. cydno	F	97	-0.88416	0.3788	98	1.575	0.1185	98	0.67353	0.5022	NA	NA	NA
synthetics	2.5	DCM	H. cydno	M	49	0.31354	0.7552	48	0.05505	0.9563	49	0.89413	0.3756	NA	NA	NA
synthetics	2.5	DCM	H. melpomene	F	107	-0.87964	0.381	108	-0.09962	0.9208	108	-0.67308	0.5023	NA	NA	NA
synthetics	2.5	DCM	H. melpomene	M	45	-0.16793	0.8674	43	-0.083266	0.934	43	-0.029611	0.9765	NA	NA	NA
species comparisons	3	hexane	H. cydno	F	147	-2.5819	0.0108	148	0.18545	0.8531	146	-2.1988	0.02947	negative	NA	negative
species comparisons	3	hexane	H. cydno	M	65	-1.0374	0.3034	67	-2.0338	0.04594	65	-1.6573	0.1023	NA	negative	NA
species comparisons	3	hexane	H. melpomene	F	149	-0.43267	0.6659	147	-0.57415	0.5667	147	-0.83232	0.4066	NA	NA	NA
species comparisons	3	hexane	H. melpomene	M	74	1.174	0.2441	74	-0.42447	0.6725	74	0.62873	0.5315	NA	NA	NA
synthetics	3.5	hexane	H. cydno	F	100	0.7396	0.4613	100	-0.047577	0.9621	100	0.69142	0.4909	NA	NA	NA
synthetics	3.5	hexane	H. cydno	M	45	1.9118	0.06228	46	0.52311	0.6034	46	2.2929	0.02647	(positive)	NA	positive
synthetics	3.5	hexane	H. melpomene	F	103	0.59682	0.5519	107	-0.42213	0.6738	105	0.71737	0.4747	NA	NA	NA
synthetics	3.5	hexane	H. melpomene	M	45	0.040402	0.968	44	-1.3925	0.1708	42	-0.55058	0.5848	NA	NA	NA
species comparisons	4	MPnat	H. cydno	F	149	-4.6539	7.142e-06	148	-2.0867	0.03863	148	-7.462	6.719e-12	negative	negative	negative
species comparisons	4	MPnat	H. cydno	M	72	0.29359	0.7699	72	-0.51632	0.6072	72	-0.17976	0.8578	NA	NA	NA
species comparisons	4	MPnat	H. melpomene	F	149	-0.99205	0.3228	149	0.33566	0.7376	149	-0.51365	0.6083	NA	NA	NA
species comparisons	4	MPnat	H. melpomene	M	74	-0.87329	0.3853	74	0.82458	0.4123	74	0.44156	0.6601	NA	NA	NA
synthetics	4.5	MPnat	H. melpomene	F	108	-2.0124	0.04667	108	0.78365	0.435	109	-1.6836	0.09512	negative	NA	(negative)
synthetics	4.5	MPnat	H. melpomene	M	45	-2.1506	0.03691	47	0.49663	0.6218	47	-0.58786	0.5594	negative	NA	NA
species comparisons	5	MPsyn	H. cydno	F	147	-0.74646	0.4566	148	-0.43478	0.6644	146	-0.99314	0.3223	NA	NA	NA
species comparisons	5	MPsyn	H. cydno	M	69	0.20247	0.8401	68	-0.98437	0.3284	69	-0.41905	0.6765	NA	NA	NA
species comparisons	5	MPsyn	H. melpomene	F	149	0.37414	0.7088	149	-1.309	0.1925	149	-1.0161	0.3112	NA	NA	NA
species comparisons	5	MPsyn	H. melpomene	M	73	-0.97238	0.3341	72	0.1035	0.9179	71	-1.0916	0.2787	NA	NA	NA
synthetics	5.5	MPsyn	H. melpomene	F	107	-0.25367	0.8002	109	-0.67387	0.5018	107	-0.93202	0.3534	NA	NA	NA
synthetics	5.5	MPsyn	H. melpomene	M	47	0.35492	0.7242	48	-1.1298	0.2642	48	-0.89312	0.3762	NA	NA	NA
species comparisons	6	CPnat	H. cydno	F	149	-4.5843	9.573e-06	149	-0.91611	0.3611	149	-5.7423	5.071e-08	negative	NA	negative
species comparisons	6	CPnat	H. cydno	M	70	0.73899	0.4624	72	-0.43451	0.6652	72	0.05021	0.9601	NA	NA	NA
species comparisons	6	CPnat	H. melpomene	F	149	-0.50094	0.6172	149	-3.0855	0.002423	150	-3.1458	0.001998	NA	negative	negative
species comparisons	6	CPnat	H. melpomene	M	73	1.4075	0.1635	73	0.90995	0.3658	74	2.0756	0.0414	NA	NA	positive
synthetics	6.5	CPnat	H. cydno	F	99	1.5258	0.1302	99	-1.3034	0.1955	99	0.20894	0.8349	NA	NA	NA
synthetics	6.5	CPnat	H. cydno	M	50	-0.074975	0.9405	49	-0.35163	0.7266	49	0.045072	0.9642	NA	NA	NA
species comparisons	7	CPsyn	H. cydno	F	148	-3.0234	0.002947	148	1.4095	0.1608	147	-1.3897	0.1667	negative	NA	NA
species comparisons	7	CPsyn	H. cydno	M	67	0.8961	0.3734	68	-1.0145	0.314	68	-0.5221	0.6033	NA	NA	NA
species comparisons	7	CPsyn	H. melpomene	F	144	-0.69773	0.4865	141	1.4829	0.1403	144	0.39122	0.6962	NA	NA	NA
species comparisons	7	CPsyn	H. melpomene	M	73	2.3011	0.02425	74	0.17107	0.9864	73	2.0259	0.04643	positive	NA	positive
synthetics	7.5	CPsyn	H. cydno	F	98	0.91668	0.3616	97	-0.014397	0.9885	98	0.56088	0.5762	NA	NA	NA
synthetics	7.5	CPsyn	H. cydno	M	43	1.5289	0.1336	44	0.88048	0.3834	47	3.668	0.000622	NA	NA	positive
synthetics	10	P1	H. cydno	F	96	0.34371	0.7318	96	-1.2946	0.1986	95	-0.88648	0.3776	NA	NA	NA
synthetics	10	P1	H. cydno	M	43	-0.66808	0.5076	40	-0.238	0.8131	42	-0.95267	0.3462	NA	NA	NA
synthetics	10	P1	H. melpomene	F	105	0.47361	0.6368	104	-1.3848	0.1691	104	-0.38618	0.7002	NA	NA	NA
synthetics	10	P1	H. melpomene	M	45	-0.077015	0.939	46	0.80698	0.4238	45	0.85908	0.3949	NA	NA	NA
synthetics	11	P2	H. cydno	F	99	0.71068	0.479	98	-0.1757	0.8609	98	0.66514	0.5075	NA	NA	NA
synthetics	11	P2	H. cydno	M	48	0.96604	0.3389	46	-1.6958	0.09667	47	-0.31338	0.7554	NA	(negative)	NA
synthetics	11	P2	H. melpomene	F	107	0.54358	0.5879	108	0.61527	0.5397	106	0.74255	0.4594	NA	NA	NA
synthetics	11	P2	H. melpomene	M	41	-1.8335	0.074	43	1.0223	0.3124	46	-0.63781	0.5268	(negative)	NA	NA
synthetics	12	P3	H. cydno	F	98	1.2728	0.2061	98	0.70528	0.4823	99	1.9042	0.05979	NA	NA	(positive)
synthetics	12	P3	H. cydno	M	45	0.98691	0.329	44	0.61326	0.5429	44	2.1327	0.03856	NA	NA	positive
synthetics	12	P3	H. melpomene	F	107	-1.362	0.1761	106	-0.89491	0.3729	105	-2.299	0.02349	NA	NA	negative
synthetics	12	P3	H. melpomene	M	45	0.3076	0.7598	46	1.409	0.1655	44	1.6008	0.1166	NA	NA	NA
synthetics	13	P4	H. cydno	F	100	0.26815	0.7891	100	-0.71757	0.4747	100	-0.34559	0.7304	NA	NA	NA
synthetics	13	P4	H. cydno	M	48	-0.32759	0.7446	44	-1.0582	0.2958	43	-0.7467	0.4593	NA	NA	NA
synthetics	13	P4	H. melpomene	F	109	-0.22452	0.8228	108	0.29715	0.7669	108	0.1432	0.8864	NA	NA	NA
synthetics	13	P4	H. melpomene	M	47	-1.227	0.226	45	1.9009	0.06373	47	0.78184	0.4382	NA	(positive)	NA
synthetics	14	P5	H. cydno	F	98	0.36036	0.7194	99	0.36953	0.7125	98	0.64321	0.5216	NA	NA	NA
synthetics	14	P5	H. cydno	M	47	2.6237	0.01169	43	-3.1151	0.00327	43	-2.5279	0.01523	positive	negative	negative
synthetics	14	P5	H. melpomene	F	104	-1.5831	0.1164	104	-0.45205	0.6522	105	-1.0214	0.3094	NA	NA	NA
synthetics	14	P5	H. melpomene	M	48	-0.44403	0.659	48	-0.35552	0.7238	46	-0.5099	0.6126	NA	NA	NA
synthetics	15	P6	H. cydno	F	95	1.3673	0.1748	94	-2.0329	0.04488	98	-0.61782	0.5381	NA	negative	NA
synthetics	15	P6	H. cydno	M	46	-0.71413	0.4788	46	-0.93453	0.3549	46	-1.4059	0.1665	NA	NA	NA
synthetics	15	P6	H. melpomene	F	109	-1.5853	0.1158	107	0.49454	0.6219	107	-0.93527	0.3518	NA	NA	NA
synthetics	15	P6	H. melpomene	M	41	-1.5415	0.1309	45	-1.7967	0.0791	45	-0.064966	0.9485	NA	(negative)	NA
synthetics	16	P7	H. cydno	F	97	1.4233	0.1578	97	-1.7856	0.0773	97	0.082049	0.9348	NA	(negative)	NA
synthetics	16	P7	H. cydno	M	45	2.1076	0.04067	46	-1.4567	0.152	46	0.67724	0.5016	positive	NA	NA
synthetics	16	P7	H. melpomene	F	106	0.31744	0.7515	104	-0.66902	0.505	107	-0.37675	0.7071	NA	NA	NA
synthetics	16	P7	H. melpomene	M	44	-0.45281	0.6529	43	-0.071996	0.9429	48	-0.38124	0.7047	NA	NA	NA

### Sheet: SI Table 5
Heliconius melpomene chromosome	Heliconius melpomene contig	Heliconius melpomene transcript	Start position (bp)	End position (bp)	Differences between Heliconius melpomene and H. cydno	CDS diffs?	Omega (dN/dS) under M0	Interpretation of omega (dN/dS) under M0	Putative function (based on BLASTp to nr)	FAR contig from Liénard et al 2014
20	Hmel220004o	HMEL005376g1.t1	13076180	13084541	6 nonsynonymous SNPs	yes	1.2478	positive selection	alcohol dehydrogenase	not applicable
20	Hmel220004o	HMEL014841g1.t1	13085039	13089159	apparently absent in Heliconius cydno	yes	not tested	not tested	alcohol dehydrogenase	not applicable
20	Hmel220004o	HMEL014881g1.t1	11307737	11318180	20 nonsynonymous SNPs	yes	0.189	purifying selection	fatty acyl-CoA reductase	Hmel-ctg13
20	Hmel220004o	HMEL014881g1.t2	11307737	11318180	exon 4 missing in Heliconius cydno	yes	not tested	not tested	fatty acyl-CoA reductase	Hmel-ctg13
20	Hmel220004o	HMEL014878g1.t1	11356462	11378441	exon shuffling of exon 2	yes	not tested	not tested	fatty acyl-CoA reductase	Hmel-ctg14
20	Hmel220004o	HMEL035321g1.t1	11381422	11381877	apparently absent in Heliconius cydno	yes	not tested	not tested	fatty acyl-CoA reductase	absent
20	Hmel220004o	HMEL013892g1.t1	11382898	11386930	8 nonsynonymous SNPs	yes	0.2489	purifying selection	fatty acyl-CoA reductase	Hmel-ctg17
20	Hmel220004o	HMEL035323g1.t1	11396035	11401177	exon 2 missing in Heliconius cydno	yes	not tested	not tested	fatty acyl-CoA reductase	Hmel-ctg18
20	Hmel220004o	HMEL021639g1.t1	11411187	11419303	frameshift in Heliconius cydno exon 9	yes	not tested	not tested	fatty acyl-CoA reductase	Hmel-ctg27
20	Hmel220004o	HMEL013887g1.t1	11445973	11452723	3 nonsynonymous SNPs	yes	0.0776	purifying selection	fatty acyl-CoA reductase	Hmel-ctg11
20	Hmel220004o	HMEL013886g1.t1	11458497	11463829	15 nonsynonymous SNPs, both species have stop codons starting at residue 414	yes	not tested	not tested	fatty acyl-CoA reductase	Hmel-ctg12
20	Hmel220004o	HMEL013885g1.t1	11466015	11489073	24 nonsynonymous SNPs, both species have stop codons starting at residue 354	yes	not tested	not tested	fatty acyl-CoA reductase	Hmel-ctg10
20	Hmel220004o	HMEL009864g1.t1	12587519	12594506	7 nonsynonymous SNPs	yes	0.075	purifying selection	fatty acyl-CoA reductase	Hmel-ctg21
20	Hmel220004o	HMEL020608g1.t1	12665779	12678423	no nonsynonymous SNPs	no	0.001	purifying selection	fatty acyl-CoA reductase	Hmel-ctg23 or Hmel-ctg28
20	Hmel220004o	HMEL035367g1.t1	12973837	12985616	3 nonsynonymous SNPs	yes	0.0806	purifying selection	fatty acyl-CoA reductase	Hmel-ctg20 or Hmel-ctg29
20	Hmel220004o	HMEL035374g1.t1	13163883	13171134	8 nonsynonymous SNPs	yes	0.0768	purifying selection	fatty acyl-CoA reductase	Hmel-ctg15
20	Hmel220004o	HMEL035375g1.t1	13173515	13180679	exon 1 missing in Heliconius cydno	yes	not tested	not tested	fatty acyl-CoA reductase	Hmel-ctg16
